# pSPObooster: a plasmid system to improve sporulation efficiency of *Saccharomyces cerevisiae* lab strains

**DOI:** 10.1101/2024.03.20.586023

**Authors:** Raphael Loll-Krippleber, Yangyang Kate Jiang, Grant W. Brown

## Abstract

Common *S. cerevisiae* lab yeast strains derived from S288C have meiotic defects and therefore are poor sporulators. Here, we developed a plasmid system containing corrected alleles of the *MKT1* and *RME1* genes to rescue the meiotic defects and show that standard BY4741 and BY4742 strains containing the plasmid display faster and more efficient sporulation. The plasmid, pSPObooster, can be maintained as an episome and easily cured or stably integrated into the genome at a single locus. We demonstrate the use of pSPObooster in low- and high-throughput yeast genetic manipulations and show that it can expedite both procedures without impacting strain behavior.

**Take Away:**

- pSPObooster contains corrected alleles or *RME1* and *MKT1*.
- pSPObooster can be maintained as an episome or integrated.
- pSPObooster increases sporulation efficiency by up to 13-fold.
- pSPObooster can be used to speed up high-throughput yeast strain engineering.
