## Supplemental Tables 1 - 3 for "pSPObooster: a plasmid system to improve sporulation efficiency of *Saccharomyces cerevisiae* lab strains"

### Sheet: Description
Supplemental Tables Description
Table S1. POL32 genetic interactions from https://thecellmap.org/ for plate 3 of the SGAv2 gene deletion array. High-confidence negative genetic interactions are shaded in blue.
Table S2. POL32 genetic interactions detected with query strains carrying pSPObooster (KJY65 and KJY67) for plate 3 of the SGAv2 gene deletion array. High-confidence negative genetic interactions are shaded in blue.
Table S3. POL32 genetic interactions detected with query strains lacking pSPObooster (Y8835 and SN1505) for plate 3 of the SGAv2 gene deletion array. High-confidence negative genetic interactions are shaded in blue.
Headers description
Query gene: Name of the query ORF.
Gene deletion: Name of the gene deletion array ORF.
Normalized colony size: the raw colony size after normalization. The size is relative to plate median colony size, and is a proxy for fitness. Normalized value of 1 is as fit as the average strain, 1.3 means it is 30% fitter than the average strain, and 0.4 that it's 40% as fit as the average strain. EXPERIMENT refers to the POL32 SGA and CONTROL refers to the wild-type SGA.
Normalized colony size std dev: the standard deviation of the colonly sizes for the four replicates of each gene deletion.
SGA Score: the colony fitness score computed using the normalized colony size and the corresponding normalized colony size in the control screen.
Score std dev: the standard deviation of the SGA scores for the four replicates of each gene deletion.
p-value: a measure of reproducibility of the effect across the replicate colonies.

### Sheet: Table S1
Table S1. POL32 genetic interactions from TheCellMap
Query gene	Gene deletion	SGA Score	p-value
POL32	RAD9	-0.7288	2.227e-83
POL32	RAD57	-0.5733	0
POL32	RAD55	-0.5486	1.047e-101
POL32	SSD1	-0.4852	9.941e-13
POL32	SWR1	-0.4673	9.529e-16
POL32	XRS2	-0.4667	1.444e-88
POL32	ESC2	-0.4578	0
POL32	OPI7	-0.4184	1.969e-29
POL32	MUS81	-0.3008	3.135e-06
POL32	HST4	-0.2485	0.0001375
POL32	HTA1	-0.2277	3.311e-08
POL32	IPK1	-0.2128	1.452e-25
POL32	PPH3	-0.2043	6.3e-05
POL32	ACL4	-0.1936	0.002334
POL32	FYV1	-0.19	0.006256
POL32	VMS1	-0.1779	4.598e-06
POL32	UBC13	-0.1734	4.728e-06
POL32	RVS167	-0.1618	0.007097
POL32	GCS1	-0.1335	0.01453
POL32	SWM1	-0.1311	0.001001
POL32	SUM1	-0.1166	0.02471
POL32	PHO13	-0.1028	0.003754
POL32	KGD2	-0.1	0.0269
POL32	RTN2	-0.0944	0.001971
POL32	UFD2	-0.0938	0.0371
POL32	PST1	-0.0937	7.099e-05
POL32	SAS4	-0.0834	0.002235
POL32	OCA6	-0.0817	0.001079
POL32	MKC7	-0.0763	1.111e-05
POL32	BMH2	-0.075	0.03739
POL32	ATG31	-0.0724	7.657e-05
POL32	YDR134C	-0.0692	0.04215
POL32	ADE8	-0.0686	0.04716
POL32	INM2	-0.0674	7.851e-28
POL32	YDR222W	-0.063	0.0002031
POL32	HOM2	-0.0602	1.68e-13
POL32	RRI1	-0.0587	0.04097
POL32	RGA2	-0.0556	0.008996
POL32	HRQ1	-0.0549	0.02596
POL32	IPT1	-0.0541	3.129e-07
POL32	DOS2	-0.0489	0.00103
POL32	CSN9	-0.0486	0.004509
POL32	YDR306C	-0.0449	0.005411
POL32	MRPL1	-0.0443	0.03316
POL32	YDR209C	-0.0427	0.0142
POL32	HEL2	-0.0424	0
POL32	ASF2	-0.0421	0.02669
POL32	AHA1	-0.0401	0.0008819
POL32	YDR131C	-0.0398	0.01318
POL32	SVF1	-0.0384	1.531e-05
POL32	IRC3	-0.0348	0.02787
POL32	RKM4	-0.0303	3.201e-25
POL32	GCV1	-0.0299	0.02454
POL32	MRX10	-0.0292	0.001147
POL32	YDR109C	-0.0239	0.01726
POL32	DET1	-0.02	6.144e-05
POL32	HSP78	0.0165	1.569e-27
POL32	UPS3	0.0185	0.00171
POL32	RTT103	0.0206	0.0001738
POL32	GIR2	0.0255	0.003498
POL32	CRF1	0.0313	0.03609
POL32	VBA4	0.0327	0.04574
POL32	PMP3	0.0355	0.02755
POL32	CIN10	0.0405	0.007988
POL32	ARX1	0.0446	0.008587
POL32	TRM1	0.0449	0.01253
POL32	PEX3	0.048	0.03117
POL32	ARO10	0.0494	0.01297
POL32	MTC5	0.0504	5.082e-06
POL32	SWF1	0.0531	3.273e-05
POL32	SPO71	0.054	9.219e-08
POL32	PEX5	0.0559	0.02926
POL32	VHS1	0.0568	0.0144
POL32	ENT5	0.0606	0.001342
POL32	YDR248C	0.0611	0.005119
POL32	MET32	0.0642	0.0009257
POL32	INO2	0.0646	0.03511
POL32	UGA4	0.0651	0.0009846
POL32	RRP8	0.0681	7e-21
POL32	YDR401W	0.0728	0.001395
POL32	TVP15	0.0733	4.11e-06
POL32	SND1	0.0743	0.00273
POL32	YPS7	0.0792	8.604e-07
POL32	RAD30	0.0797	0.00327
POL32	ERD1	0.0799	0.0001792
POL32	UME6	0.08	3.848e-05
POL32	YDR203W	0.0834	8.763e-06
POL32	NOP6	0.0865	0.006857
POL32	SAC3	0.0896	6.906e-08
POL32	CWC15	0.097	0.0258
POL32	NVJ3	0.0977	0.006293
POL32	SBE2	0.1023	0.03171
POL32	RPA14	0.1043	0.02005
POL32	TRS85	0.1152	0.002965
POL32	VMA1	0.1493	0.0004582
POL32	LSM6	0.1812	0.001001

### Sheet: Table S2
Table S2. POL32 genetic interactions detected with query strains carrying pSPObooster
Query gene	Gene deletion	Normalized colony size (EXPERIMENT)	Normalized colony std dev (EXPERIMENT)	Normalized colony size (CONTROL)	Normalized colony std dev (CONTROL)	SGA Score	Score std dev	p-value
POL32	RAD9	0.20975	0.073	1.1284	0.093	-0.93988	0.073	0.01036
POL32	ESC2	0.22791	0.047	1.007	0.096	-0.78344	0.047	0.00237
POL32	RAD55	0.1757	0.012	0.79493	0.076	-0.62294	0.012	9e-05
POL32	RAD57	0.24444	0.053	0.89237	0.12	-0.61823	0.053	0.0027
POL32	IPK1	0.34896	0.053	0.83152	0.05	-0.48566	0.053	0.00095
POL32	SWR1	0.61031	0.043	1.06486	0.028	-0.46021	0.043	0.00163
POL32	SUM1	0.45325	0.066	0.89068	0.02	-0.43242	0.066	0.00706
POL32	MNN10	0.15297	0.025	0.55814	0.181	-0.38603	0.025	0.00894
POL32	MUS81	0.67067	0.11	1.00268	0.12	-0.3568	0.11	0.0012
POL32	VMS1	0.62386	0.052	0.98385	0.046	-0.35111	0.052	0.00233
POL32	AIM6	0.68069	0.062	1.02445	0.128	-0.3476	0.062	0.00273
POL32	HST4	0.67578	0.245	1.00159	0.11	-0.32887	0.245	0.01179
POL32	RVS167	0.48312	0.2	0.76844	0.183	-0.32783	0.2	0.01692
POL32	TPS2	0.51497	0.195	0.80628	0.217	-0.32569	0.194	0.01314
POL32	SWM1	0.62485	0.223	0.96765	0.128	-0.32191	0.222	0.01119
POL32	DTD1	0.74069	0.063	0.98843	0.194	-0.30516	0.063	0.00244
POL32	TRM82	0.78295	0.147	1.10744	0.083	-0.30053	0.147	0.00177
POL32	YDR131C	0.8446	0.057	1.12683	0.049	-0.2945	0.057	0.00153
POL32	DON1	0.73924	0.213	1.03719	0.069	-0.29137	0.212	0.0061
POL32	UBC13	0.50169	0.079	0.79853	0.01	-0.29053	0.079	0.00106
POL32	RAD61	0.76019	0.285	1.03122	0.025	-0.27951	0.285	0.01291
POL32	YDR360W	0.76538	0.132	1.0487	0.018	-0.27516	0.132	0.00139
POL32	EAF1	0.11022	0.021	0.35069	0.068	-0.25848	0.021	0.00176
POL32	HPT1	0.77353	0.044	1.03014	0.119	-0.2552	0.044	0.00108
POL32	ARO1	0.30458	0.019	0.51942	0.181	-0.25476	0.019	0.00131
POL32	GRX3	0.82242	0.074	1.04846	0.072	-0.24392	0.074	0.0002
POL32	ALT2	0.78503	0.131	1.01579	0.037	-0.22953	0.131	0.00125
POL32	CCC2	0.93671	0.121	1.15758	0.116	-0.2158	0.121	0.00059
POL32	YDR199W	0.834	0.184	1.01762	0.12	-0.21553	0.183	0.00283
POL32	YDL186W	0.95434	0.055	1.14683	0.078	-0.21491	0.055	0.0011
POL32	MTH1	0.73716	0.031	0.9542	0.083	-0.21435	0.03	0.00057
POL32	YDR090C	0.89449	0.265	1.10709	0.029	-0.20447	0.264	0.00661
POL32	YDR094W	0.79272	0.233	0.98107	0.028	-0.19065	0.232	0.00649
POL32	YDL206W	0.88739	0.135	1.06292	0.057	-0.18403	0.135	0.00096
POL32	GYP7	0.88569	0.105	1.08166	0.113	-0.18329	0.105	0.00467
POL32	RTN2	0.80216	0.038	0.96617	0.157	-0.18027	0.038	0.00073
POL32	YDR262W	0.8515	0.397	1.03108	0.194	-0.17419	0.396	0.02333
POL32	TMS1	0.85814	0.292	1.05955	0.152	-0.17399	0.291	0.00985
POL32	YDR018C	1.03491	0.119	1.18688	0.063	-0.17017	0.119	0.00041
POL32	PAA1	0.69459	0.125	0.84914	0.049	-0.1701	0.125	0.00156
POL32	PEX5	0.75221	0.275	0.87859	0.157	-0.16849	0.274	0.01196
POL32	HKR1	0.83027	0.075	0.99577	0.005	-0.16621	0.075	0.0027
POL32	PEX7	0.84417	0.049	1.00885	0.084	-0.16464	0.049	6e-05
POL32	UFD2	0.75794	0.088	0.90222	0.099	-0.15974	0.088	0.00043
POL32	NKP1	0.89375	0.072	1.05364	0.046	-0.15903	0.072	0.00217
POL32	ZIP1	1.00057	0.311	1.11674	0.13	-0.14932	0.31	0.00761
POL32	YDR387C	0.91736	0.342	1.05803	0.046	-0.1489	0.341	0.01263
POL32	BRE4	0.93202	0.147	1.07075	0.055	-0.1471	0.147	0.00107
POL32	YDR239C	0.99554	0.226	1.10712	0.193	-0.14602	0.226	0.0031
POL32	NTH1	0.90691	0.175	1.04292	0.049	-0.14411	0.175	0.00192
POL32	TRM8	0.91979	0.063	1.01981	0.125	-0.13873	0.063	9e-05
POL32	YDR250C	0.95024	0.121	1.08734	0.058	-0.13252	0.121	0.00056
POL32	YPR1	0.97473	0.215	1.09325	0.057	-0.12984	0.214	0.00282
POL32	MKC7	0.85964	0.033	0.98924	0.031	-0.12977	0.033	0.0005
POL32	PTP1	0.91992	0.138	1.04997	0.087	-0.12733	0.138	0.00092
POL32	GDH2	0.85852	0.244	0.97645	0.044	-0.12694	0.243	0.00588
POL32	SAS4	0.84618	0.042	0.9816	0.025	-0.12532	0.042	0.00082
POL32	TMA64	0.86202	0.046	0.99796	0.114	-0.12482	0.046	4e-05
POL32	YDR344C	0.77852	0.118	0.91973	0.152	-0.12148	0.118	0.00095
POL32	MSN5	0.8157	0.225	0.90068	0.185	-0.1213	0.224	0.00541
POL32	YDR415C	0.93528	0.058	1.03969	0.062	-0.11732	0.058	0.00128
POL32	YFT2	0.87796	0.277	0.97987	0.024	-0.11142	0.276	0.00792
POL32	RTT103	0.84739	0.016	0.94959	0.127	-0.1106	0.016	0
POL32	RMD5	0.9814	0.05	1.08771	0.055	-0.10719	0.05	0.00087
POL32	DPP1	0.87322	0.159	0.9622	0.099	-0.107	0.158	0.0016
POL32	FMP45	1.00506	0.035	1.08616	0.093	-0.1022	0.035	0.0004
POL32	GLO2	0.93434	0.431	1.03744	0.017	-0.10152	0.429	0.02257
POL32	YCF1	0.8946	0.391	0.96257	0.13	-0.09816	0.39	0.01963
POL32	TRP1	0.93158	0.214	1.03055	0.007	-0.09623	0.213	0.00319
POL32	CPR1	1.02996	0.133	1.12195	0.008	-0.09366	0.133	0.00059
POL32	SWF1	0.95321	0.126	1.04192	0.034	-0.09311	0.125	0.00062
POL32	DIN7	0.92842	0.34	1.00435	0.031	-0.09241	0.339	0.01207
POL32	GTB1	1.03384	0.38	1.12708	0.023	-0.09182	0.379	0.01219
POL32	PMT7	0.92215	0.291	1.03287	0.124	-0.09023	0.29	0.00794
POL32	RCR2	0.90965	0.069	0.98117	0.221	-0.08516	0.069	0.00012
POL32	YDL242W	0.97866	0.079	1.06614	0.017	-0.08503	0.079	0.00219
POL32	HTA1	0.74922	0.169	0.82303	0.032	-0.08366	0.169	0.00303
POL32	MFG1	0.86986	0.172	0.9585	0.072	-0.08259	0.172	0.00206
POL32	DPL1	0.96216	0.179	1.03832	0.036	-0.07975	0.179	0.00172
POL32	MET32	0.89522	0.093	0.96605	0.127	-0.07702	0.093	0.00031
POL32	SWI5	0.92874	0.107	1.0052	0.069	-0.07658	0.107	0.00042
POL32	NUM1	0.66829	0.156	0.75222	0.03	-0.0747	0.155	0.00333
POL32	TMN2	1.0528	0.275	1.1186	0.043	-0.07449	0.274	0.00461
POL32	HNT2	0.86077	0.422	0.87444	0.307	-0.0716	0.421	0.02659
POL32	DIT1	1.0128	0.12	1.07956	0.03	-0.07152	0.12	0.00046
POL32	TVP23	1.06864	0.029	1.1418	0.073	-0.07026	0.029	0.00025
POL32	PLP1	0.96388	0.05	1.02421	0.173	-0.0702	0.05	4e-05
POL32	LRG1	0.90406	0.135	0.97009	0.031	-0.06991	0.135	0.0009
POL32	MFB1	0.90205	0.13	0.97508	0.12	-0.0696	0.13	0.00082
POL32	BSC2	0.97817	0.058	1.04557	0.046	-0.06701	0.058	6e-05
POL32	YDR286C	0.90959	0.076	0.97421	0.018	-0.06395	0.076	0.00016
POL32	YDR336W	1.01366	0.264	1.06164	0.077	-0.06349	0.263	0.00459
POL32	ARO10	1.08099	0.112	1.13334	0.041	-0.0619	0.112	0.00031
POL32	TGL2	1.02957	0.281	1.09085	0.044	-0.05925	0.28	0.00523
POL32	HOM2	0.88526	0.158	0.92301	0.049	-0.05892	0.157	0.00152
POL32	INM2	0.92984	0.158	0.98058	0.079	-0.05851	0.158	0.00132
POL32	YDR132C	0.99814	0.051	1.05606	0.215	-0.0566	0.051	4e-05
POL32	UPC2	1.02304	0.162	1.07338	0.045	-0.05227	0.161	0.00106
POL32	YDR210W	0.97612	0.178	1.02227	0.044	-0.05106	0.178	0.00163
POL32	YDR282C	1.08649	0.083	1.12138	0.081	-0.05068	0.082	0.00012
POL32	RGA2	1.13541	0.102	1.15976	0.051	-0.05068	0.102	0.00268
POL32	YDR089W	1.02559	0.133	1.08484	0.101	-0.04652	0.133	0.00059
POL32	PPH22	0.94477	0.282	1.02068	0.148	-0.04244	0.281	0.00677
POL32	ATG31	0.98261	0.134	1.00399	0.089	-0.04096	0.134	0.00069
POL32	NBP2	0.74996	0.126	0.76588	0.127	-0.04043	0.126	0.00128
POL32	YDR222W	0.98303	0.212	1.02175	0.041	-0.03909	0.212	0.00266
POL32	SWA2	0.89442	0.259	0.93818	0.19	-0.03819	0.259	0.00624
POL32	FOB1	1.06892	0.119	1.10888	0.036	-0.03796	0.119	0.00038
POL32	IPT1	1.046	0.018	1.06614	0.061	-0.03768	0.018	9e-05
POL32	DET1	0.89554	0.141	0.92762	0.16	-0.03623	0.141	0.00105
POL32	VPS74	0.99957	0.109	1.02689	0.079	-0.03547	0.108	0.00035
POL32	MAF1	0.90143	0.289	0.93661	0.065	-0.03309	0.289	0.00834
POL32	ADY3	0.95679	0.015	1.00108	0.058	-0.03287	0.015	8e-05
POL32	VPS41	0.63177	0.164	0.65671	0.03	-0.03182	0.163	0.00451
POL32	VHS1	1.02658	0.105	1.03975	0.162	-0.02961	0.105	0.00029
POL32	DOS2	1.12885	0.277	1.14629	0.024	-0.02851	0.276	0.00386
POL32	YDR048C	0.96855	0.019	1.00494	0.042	-0.02512	0.019	0.00012
POL32	YDR370C	1.00487	0.039	1.02275	0.039	-0.0249	0.039	0.00051
POL32	YDR306C	1.05477	0.093	1.06568	0.15	-0.02432	0.093	0.00019
POL32	ASP1	0.98311	0.199	1.00668	0.014	-0.02381	0.199	0.00221
POL32	GIC2	1.04532	0.232	1.0671	0.149	-0.0232	0.231	0.00288
POL32	YDR209C	1.00944	0.145	1.03026	0.077	-0.02291	0.145	0.0008
POL32	YDR248C	0.94409	0.168	0.96441	0.054	-0.02239	0.167	0.0015
POL32	ENT5	1.02725	0.353	1.06739	0.122	-0.02102	0.352	0.0101
POL32	SBE2	1.03966	0.127	1.04371	0.118	-0.02022	0.127	0.0005
POL32	RAD34	1.00875	0.248	1.017	0.164	-0.02019	0.248	0.00391
POL32	YDR401W	1.01522	0.083	1.0419	0.068	-0.01695	0.083	0.00015
POL32	YDR333C	0.98057	0.3	1.00418	0.125	-0.01648	0.299	0.00727
POL32	RTN1	1.00252	0.129	1.02831	0.02	-0.01475	0.129	0.00058
POL32	MRPL1	0.98983	0.196	0.99214	0.075	-0.01332	0.195	0.00206
POL32	SSB1	0.96582	0.098	0.97538	0.057	-0.01318	0.098	0.00028
POL32	GUD1	1.12117	0.153	1.13049	0.036	-0.01097	0.152	0.00068
POL32	BMH2	0.98564	0.019	0.97724	0.072	-0.00678	0.019	0
POL32	PAL1	1.03057	0.057	1.01806	0.067	-0.00617	0.057	0.00102
POL32	YDR112W	1.03411	0.174	1.03648	0.077	-0.00603	0.173	0.00127
POL32	GIS1	1.03361	0.149	1.02236	0.093	-0.00455	0.148	0.00081
POL32	YDR010C	1.0719	0.032	1.08285	0.029	-0.0034	0.032	0.0003
POL32	RPL35A	0.91109	0.201	0.91467	0.001	-0.00236	0.2	0.00282
POL32	DAS2	1.15323	0.125	1.13617	0.034	-0.00011	0.125	0.00035
POL32	CRF1	0.99532	0.089	1.02476	0.088	0.00194	0.089	0.0002
POL32	URH1	1.06898	0.031	1.06454	0.007	0.00328	0.031	1e-05
POL32	SNF11	1.22846	0.448	1.21412	0.184	0.00389	0.447	0.01191
POL32	YDR338C	1.05651	0.155	1.04481	0.037	0.00621	0.154	0.00085
POL32	YDR220C	1.01111	0.193	0.99546	0.062	0.00644	0.193	0.00186
POL32	RTR2	1.07441	0.263	1.08623	0.037	0.00652	0.262	0.00383
POL32	RUB1	1.02044	0.148	1.02525	0.073	0.00655	0.148	0.00083
POL32	ERD1	1.03078	0.163	1.02535	0.066	0.00663	0.163	0.00107
POL32	SUR2	1.11538	0.216	1.0992	0.025	0.00752	0.215	0.00193
POL32	OMS1	1.01563	0.03	0.99554	0.081	0.00852	0.03	0.0003
POL32	NUP42	1.07835	0.159	1.05365	0.073	0.00888	0.158	0.00086
POL32	SIP1	0.9797	0.153	0.98168	0.064	0.01122	0.152	0.00102
POL32	ADE8	1.03169	0.186	1.02332	0.114	0.01149	0.186	0.00157
POL32	YDR149C	0.84461	0.016	0.84077	0.129	0.01163	0.016	0.00012
POL32	PEX10	1.07441	0.06	1.0501	0.049	0.01167	0.06	0.00103
POL32	YOS9	1.04919	0.29	1.04098	0.178	0.01217	0.289	0.00544
POL32	HBT1	1.09096	0.074	1.08112	0.006	0.01243	0.074	9e-05
POL32	CHL4	1.05448	0.334	1.03825	0.136	0.01412	0.333	0.00802
POL32	YDR157W	1.15179	0.129	1.14312	0.027	0.01489	0.128	0.00038
POL32	MCM21	1.13571	0.07	1.12367	0.016	0.01761	0.07	0.00126
POL32	YDR134C	1.07062	0.044	1.05838	0.023	0.01779	0.044	2e-05
POL32	YDL241W	1.09985	0.118	1.07828	0.014	0.01957	0.118	0.00034
POL32	YDL199C	0.97942	0.284	0.95404	0.124	0.01964	0.283	0.00625
POL32	SAC7	0.8501	0.034	0.86622	0.122	0.02071	0.034	0.00053
POL32	RNH202	1.01471	0.097	1.03996	0.214	0.02105	0.096	0.003
POL32	DPB4	0.97464	0.086	0.97015	0.087	0.02209	0.086	0.00019
POL32	YDR133C	0.95369	0.168	0.95182	0.046	0.02348	0.168	0.00147
POL32	YDL187C	1.10825	0.202	1.06985	0.115	0.02419	0.201	0.00162
POL32	YDR179W-A	0.99779	0.195	0.98009	0.039	0.02556	0.194	0.00198
POL32	PRR2	1.07746	0.151	1.04819	0.008	0.02642	0.15	0.00074
POL32	SNF3	1.01477	0.259	0.99803	0.137	0.02686	0.258	0.00431
POL32	CNL1	1.01459	0.239	0.96113	0.188	0.03107	0.239	0.00345
POL32	MTC5	0.75345	0.098	0.69353	0.157	0.03224	0.098	0.0006
POL32	MSC2	0.9918	0.173	0.9441	0.177	0.03264	0.173	0.00143
POL32	UGA4	1.12059	0.192	1.08465	0.02	0.0333	0.192	0.00136
POL32	UBC5	1.08142	0.197	1.05131	0.049	0.03349	0.196	0.00161
POL32	GCS1	1.00238	0.028	0.97502	0.085	0.03479	0.028	0.00025
POL32	YDR015C	1.02323	0.188	0.99174	0.157	0.03506	0.188	0.00167
POL32	ADR1	1.05792	0.213	1.01016	0.084	0.03987	0.213	0.00218
POL32	PAM1	1.08969	0.2	1.04821	0.066	0.0425	0.199	0.00165
POL32	YDR215C	1.01967	0.039	0.96724	0.085	0.04582	0.039	0.00048
POL32	RBS1	1.14919	0.166	1.08762	0.129	0.04615	0.165	0.00081
POL32	YDR249C	1.12413	0.036	1.07904	0.019	0.04725	0.036	0.00034
POL32	HXT3	1.12144	0.17	1.0813	0.04	0.04729	0.17	0.00095
POL32	GIR2	1.11854	0.206	1.09547	0.092	0.04757	0.205	0.00167
POL32	YDR203W	1.0586	0.203	1.01514	0.044	0.04758	0.202	0.00188
POL32	PMP3	0.90784	0.475	0.85885	0.114	0.04853	0.474	0.03149
POL32	ATO3	1.00639	0.159	0.96676	0.082	0.04871	0.158	0.00106
POL32	TRP4	1.00939	0.114	0.96293	0.05	0.04955	0.113	0.00039
POL32	YPQ2	1.13639	0.173	1.08199	0.11	0.05011	0.172	0.00095
POL32	YDR102C	1.05051	0.042	0.99141	0.102	0.05368	0.042	2e-05
POL32	SHE9	0.83465	0.184	0.77111	0.047	0.054	0.184	0.00284
POL32	SIZ1	1.13834	0.086	1.06613	0.081	0.05628	0.086	0.00012
POL32	HRQ1	1.06674	0.114	1.01941	0.093	0.05662	0.114	0.00033
POL32	RPP2B	0.5743	0.259	0.52959	0.124	0.05693	0.258	0.0213
POL32	CTA1	1.07014	0.146	1.01365	0.164	0.05765	0.146	0.00069
POL32	EBS1	1.18989	0.297	1.11943	0.024	0.0587	0.296	0.00404
POL32	FMP16	1.01566	0.275	0.94383	0.026	0.05894	0.274	0.00511
POL32	YDR374C	0.96883	0.253	0.87349	0.19	0.05964	0.252	0.0046
POL32	CWC15	1.13078	0.025	1.06034	0.057	0.06145	0.025	0.00017
POL32	PHM6	1.04189	0.03	0.96041	0.211	0.06267	0.03	0.00029
POL32	TVP15	1.0469	0.078	0.99735	0.069	0.06285	0.078	0.00012
POL32	RKM2	1.06189	0.214	0.99382	0.119	0.0645	0.214	0.00219
POL32	PIB1	1.01581	0.099	0.98482	0.227	0.06552	0.099	0.00025
POL32	IVY1	1.04144	0.168	0.98799	0.111	0.06641	0.168	0.00114
POL32	AHA1	1.02875	0.149	0.92349	0.133	0.06786	0.149	0.00083
POL32	KGD2	1.02569	0.1	0.93677	0.202	0.0698	0.1	0.00025
POL32	SPO71	1.04967	0.308	0.97114	0.137	0.07053	0.308	0.00648
POL32	TRS85	1.01502	0.099	0.9203	0.045	0.07328	0.099	0.00026
POL32	EXG2	1.09493	0.207	1.01155	0.058	0.07331	0.207	0.00181
POL32	PST1	1.04392	0.096	0.97984	0.188	0.07348	0.095	0.00021
POL32	RRI1	1.03927	0.18	0.9665	0.058	0.07403	0.179	0.00139
POL32	YDR109C	1.07652	0.027	0.98254	0.176	0.07404	0.027	0.00021
POL32	YDL211C	1.09092	0.116	1.00765	0.028	0.07549	0.115	0.00032
POL32	YDR124W	1.16914	0.23	1.08984	0.023	0.08039	0.23	0.00204
POL32	IRC3	1.05798	0.14	0.98431	0.054	0.08122	0.139	0.00063
POL32	MSH6	1.04503	0.085	0.95423	0.096	0.08251	0.084	0.00014
POL32	BCS1	1.10532	0.227	1.03554	0.075	0.08272	0.227	0.00231
POL32	ARX1	1.01507	0.094	0.91967	0.113	0.08312	0.094	0.00022
POL32	SXM1	1.16281	0.138	1.09195	0.075	0.08369	0.138	0.00046
POL32	YDR056C	1.0973	0.163	0.98755	0.081	0.0841	0.163	0.00089
POL32	XRS2	0.95245	0.23	0.89861	0.107	0.08656	0.229	0.00368
POL32	YDR278C	1.11295	0.178	1.06805	0.078	0.08695	0.178	0.00111
POL32	YDR193W	1.10154	0.057	0.98944	0.183	0.08899	0.057	4e-05
POL32	SOK1	1.02484	0.018	0.90558	0.167	0.09086	0.018	0.00011
POL32	HEL2	1.12188	0.14	1.04693	0.182	0.09234	0.14	0.00053
POL32	GAL3	1.13599	0.046	1.0306	0.024	0.09328	0.046	0.00054
POL32	YDR024W	0.87864	0.343	0.74087	0.209	0.0936	0.343	0.01445
POL32	TRM1	1.10975	0.185	1.02769	0.102	0.09487	0.184	0.00124
POL32	PHO13	1.13902	0.187	1.03474	0.03	0.0976	0.186	0.00119
POL32	LSM6	0.85249	0.122	0.74558	0.108	0.09768	0.122	0.00079
POL32	AIM7	1.12464	0.271	1.02462	0.033	0.09864	0.271	0.00368
POL32	FIN1	1.06352	0.127	0.96223	0.083	0.10555	0.126	0.00046
POL32	SED1	1.17003	0.114	1.04773	0.087	0.106	0.113	0.00025
POL32	YDR274C	1.10964	0.187	0.99703	0.12	0.10603	0.186	0.00128
POL32	YDR095C	1.09045	0.272	0.99467	0.111	0.10772	0.271	0.00403
POL32	CSN9	1.14823	0.011	1.04841	0.149	0.1098	0.011	3e-05
POL32	SEM1	1.11936	0.204	0.98542	0.141	0.10988	0.203	0.00162
POL32	VBA4	1.08714	0.207	0.93822	0.137	0.11322	0.206	0.00183
POL32	ARO80	1.04215	0.315	0.94883	0.114	0.11355	0.314	0.00702
POL32	RAD30	0.98765	0.314	0.86669	0.012	0.11596	0.313	0.0081
POL32	YDR340W	1.0732	0.264	0.9167	0.157	0.11814	0.263	0.0039
POL32	KIN1	1.14062	0.168	1.00586	0.07	0.11858	0.167	0.00086
POL32	ASF2	1.16727	0.129	1.03975	0.088	0.12057	0.128	0.00036
POL32	SVF1	1.10602	0.247	0.97632	0.211	0.12163	0.247	0.00295
POL32	HSP78	1.04825	0.294	0.945	0.079	0.12185	0.294	0.0057
POL32	BTT1	1.06706	0.033	0.96894	0.107	0.12561	0.033	0.00033
POL32	SDH4	1.10882	0.082	1.00088	0.037	0.12577	0.082	0.00184
POL32	GCV1	1.13272	0.038	0.98486	0.141	0.12723	0.037	0.00037
POL32	STB3	1.14527	0.059	1.04247	0.139	0.13433	0.058	4e-05
POL32	ECM18	1.02707	0.16	0.87636	0.084	0.13542	0.159	0.00102
POL32	YPS7	1.09824	0.031	0.96265	0.029	0.13598	0.031	0.00026
POL32	YAP6	1.17064	0.116	1.037	0.01	0.13756	0.116	0.00027
POL32	ACK1	1.13526	0.135	0.98874	0.018	0.13778	0.135	0.00046
POL32	SNQ2	1.15761	0.148	1.01485	0.064	0.13886	0.148	0.00057
POL32	HSP42	1.05474	0.099	0.89383	0.248	0.14162	0.098	0.00022
POL32	YDR061W	1.14226	0.135	0.98931	0.081	0.14612	0.135	0.00045
POL32	WHI4	1.1294	0.122	0.95245	0.112	0.14674	0.122	0.00034
POL32	RAV2	1.07003	0.185	0.90008	0.107	0.1511	0.185	0.00139
POL32	YDR391C	1.3598	0.039	1.20824	0.004	0.15386	0.039	0.00028
POL32	SAN1	1.1892	0.029	1.02553	0.057	0.15698	0.029	0.0002
POL32	ATC1	0.97833	0.085	0.82335	0.025	0.16358	0.084	0.00018
POL32	AFR1	1.20523	0.068	1.04644	0.054	0.1648	0.067	5e-05
POL32	YDR154C	1.12484	0.227	0.97608	0.028	0.16528	0.227	0.00219
POL32	PEX3	1.08095	0.039	0.87886	0.141	0.16549	0.039	0.00043
POL32	YDR186C	1.14275	0.076	0.96842	0.213	0.16876	0.076	8e-05
POL32	RKM4	1.15409	0.073	0.99078	0.098	0.16973	0.073	0.00132
POL32	CTS2	1.13316	0.1	0.96017	0.169	0.17047	0.1	0.00019
POL32	EKI1	1.03015	0.125	0.8477	0.041	0.17237	0.125	0.00049
POL32	RRP8	0.99615	0.022	0.82105	0.111	0.17548	0.022	0.00017
POL32	GGA1	0.99981	0.062	0.7889	0.08	0.18194	0.062	0.0013
POL32	PDR15	1.08784	0.267	0.91666	0.173	0.18532	0.266	0.00385
POL32	NOP6	1.04243	0.112	0.84349	0.226	0.18816	0.112	0.00034
POL32	UPS3	1.1113	0.309	0.94518	0.073	0.18948	0.309	0.00555
POL32	OCA6	1.18465	0.03	0.96583	0.233	0.18976	0.03	0.00021
POL32	HIM1	1.07546	0.29	0.91581	0.229	0.19931	0.29	0.00509
POL32	EFT2	1.19575	0.074	0.97905	0.061	0.20088	0.074	7e-05
POL32	DFM1	1.1322	0.059	0.88933	0.158	0.21075	0.059	4e-05
POL32	AAD4	1.24957	0.112	1.03418	0.04	0.21106	0.112	0.0002
POL32	UBX5	1.22119	0.061	1.00071	0.104	0.21207	0.061	0.00084
POL32	CTH1	1.32321	0.039	1.12977	0.106	0.21948	0.039	0.00028
POL32	OST4	0.86845	0.062	0.67162	0.144	0.22414	0.061	0.00167
POL32	DNF2	1.16692	0.108	0.94848	0.099	0.23108	0.107	0.00282
POL32	SAC3	0.80059	0.122	0.59365	0.182	0.23638	0.122	0.00096
POL32	UME6	0.69123	0.117	0.4668	0.142	0.248	0.116	0.00129
POL32	SSF2	1.11257	0.076	0.87462	0.121	0.25262	0.076	0.00156
POL32	YDL218W	1.25091	0.196	1.00567	0.035	0.26096	0.195	0.00103
POL32	DIT2	1.11931	0.111	0.87639	0.145	0.26949	0.111	0.00027
POL32	INO2	0.86457	0.037	0.57946	0.012	0.2802	0.037	2e-05
POL32	MGT1	1.37591	0.18	1.11951	0.095	0.28245	0.179	0.00061
POL32	RPA14	1.16909	0.135	0.85601	0.128	0.28296	0.134	0.00042
POL32	CPR5	1.15243	0.033	0.83484	0.347	0.32223	0.033	1e-05
POL32	PPH3	1.35972	0.093	0.98569	0.138	0.33652	0.093	0.00156
POL32	SPR28	1.26081	0.121	0.89793	0.186	0.34021	0.12	0.00024
POL32	YDR161W	1.15066	0.072	0.79414	0.219	0.35861	0.071	0.00129

### Sheet: Table S3
Table S3. POL32 genetic interactions detected with query strains lacking pSPObooster
Query gene	Gene deletion	Normalized colony size (EXPERIMENT)	Normalized colony std dev (EXPERIMENT)	Normalized colony size (CONTROL)	Normalized colony std dev (CONTROL)	SGA Score	Score std dev	p-value
POL32	RAD9	0.21618	0.068	1.01792	0.137	-0.77323	0.068	0.008
POL32	RAD57	0.18955	0.048	0.91256	0.085	-0.71764	0.048	0.00425
POL32	ESC2	0.30456	0.104	0.93873	0.14	-0.65572	0.104	0.00998
POL32	RAD55	0.23847	0.02	0.89958	0.08	-0.65379	0.02	0.00017
POL32	SWR1	0.40135	0.086	0.90663	0.199	-0.5042	0.086	0.00264
POL32	UBC13	0.52105	0.116	0.96059	0.179	-0.4876	0.115	0.0029
POL32	YDR094W	0.71926	0.047	1.13107	0.044	-0.41247	0.046	0.00139
POL32	IPK1	0.37581	0.074	0.73846	0.036	-0.35715	0.074	0.00202
POL32	EAF1	0.12245	0.014	0.46923	0.08	-0.34141	0.014	0.00043
POL32	RVS167	0.44191	0.036	0.73633	0.109	-0.28442	0.036	0.00015
POL32	FMP45	0.69427	0.065	0.98141	0.08	-0.2795	0.064	0.00287
POL32	MNN10	0.23202	0.036	0.5566	0.265	-0.27195	0.036	0.00102
POL32	SDH4	0.91893	0.152	1.17539	0.016	-0.26398	0.151	0.00121
POL32	MUS81	0.71733	0.1	0.99958	0.148	-0.25867	0.099	0.00073
POL32	SAS4	0.7679	0.26	1.01253	0.048	-0.25798	0.259	0.00966
POL32	SUM1	0.75845	0.042	1.02726	0.118	-0.24882	0.042	5e-05
POL32	ARO1	0.28081	0.113	0.48977	0.148	-0.24064	0.112	0.01559
POL32	TPS2	0.68009	0.211	0.87062	0.191	-0.22838	0.21	0.00753
POL32	PAA1	0.7882	0.157	1.0222	0.053	-0.22281	0.156	0.0021
POL32	UFD2	0.72388	0.107	0.94114	0.132	-0.21326	0.106	0.00087
POL32	YDR161W	0.82541	0.423	0.88563	0.45	-0.21001	0.422	0.02993
POL32	SWM1	0.7925	0.021	1.01269	0.09	-0.20871	0.021	0.00023
POL32	BSC2	0.9662	0.02	1.15713	0.052	-0.20661	0.02	0
POL32	RAD61	0.87544	0.165	1.02668	0.199	-0.19466	0.165	0.0018
POL32	SWI5	0.80047	0.077	0.98671	0.033	-0.18873	0.077	0.00025
POL32	HST4	0.87885	0.029	1.0319	0.157	-0.18786	0.029	0.00036
POL32	TVP15	0.82833	0.071	1.02451	0.061	-0.18696	0.071	0.00017
POL32	MSC2	0.84335	0.178	0.99499	0.121	-0.18661	0.178	0.00251
POL32	DTD1	0.93667	0.104	1.12143	0.027	-0.17574	0.104	0.00038
POL32	YDL186W	0.90631	0.136	1.06821	0.125	-0.17024	0.135	0.00091
POL32	MET32	0.85172	0.087	1.03771	0.176	-0.17007	0.087	0.00029
POL32	PST1	0.92529	0.112	1.10119	0.079	-0.16371	0.111	0.00048
POL32	RAV2	0.95451	0.251	1.12274	0.066	-0.16326	0.251	0.00474
POL32	YDR370C	0.95015	0.026	1.11304	0.041	-0.16204	0.026	0.00026
POL32	YDR209C	0.89905	0.193	1.06483	0.018	-0.15695	0.193	0.00263
POL32	TMS1	0.82898	0.245	1.00805	0.101	-0.14855	0.245	0.00663
POL32	URH1	0.94307	0.034	1.11155	0.05	-0.14461	0.034	0.00043
POL32	MKC7	0.88388	0.069	1.03449	0.209	-0.14318	0.068	0.00013
POL32	TRP1	0.83686	0.117	0.99045	0.07	-0.14145	0.117	0.00075
POL32	SAC7	0.94381	0.134	0.99388	0.344	-0.14064	0.134	0.00078
POL32	YDR179W-A	0.80884	0.265	0.9411	0.109	-0.13948	0.264	0.00887
POL32	SNQ2	0.96954	0.029	1.08952	0.089	-0.13606	0.029	0.0003
POL32	DFM1	0.90689	0.211	1.04287	0.08	-0.13486	0.21	0.0033
POL32	DET1	0.85556	0.074	0.99705	0.095	-0.13415	0.074	0.00018
POL32	PLP1	0.97264	0.128	1.09712	0.086	-0.12996	0.127	0.00062
POL32	NBP2	0.64646	0.106	0.77281	0.12	-0.12845	0.106	0.00119
POL32	YDR340W	0.86251	0.071	0.98617	0.184	-0.12537	0.071	0.00224
POL32	ASP1	0.88591	0.03	1.0138	0.034	-0.12424	0.03	0.00038
POL32	IVY1	1.00898	0.087	1.12284	0.058	-0.11767	0.087	0.00018
POL32	TRP4	0.93261	0.105	1.0517	0.05	-0.11701	0.104	0.00038
POL32	PHM6	0.9153	0.156	1.01989	0.075	-0.11538	0.156	0.00134
POL32	ALT2	0.91937	0.04	1.01581	0.089	-0.11309	0.039	2e-05
POL32	YDR095C	0.94389	0.082	1.06787	0.088	-0.11198	0.082	0.00018
POL32	DIN7	0.89279	0.044	1.00122	0.064	-0.10806	0.044	0.00081
POL32	BTT1	0.94771	0.037	1.02845	0.12	-0.1077	0.037	2e-05
POL32	YDL206W	1.05316	0.183	1.15757	0.032	-0.1071	0.182	0.0014
POL32	RGA2	0.92801	0.266	1.04786	0.162	-0.10453	0.265	0.00602
POL32	GCV1	1.02703	0.144	1.1531	0.084	-0.10425	0.144	0.00075
POL32	VPS74	0.89221	0.145	0.99357	0.013	-0.10326	0.144	0.00115
POL32	WHI4	0.92911	0.181	1.05025	0.098	-0.10136	0.18	0.00197
POL32	MFG1	0.95932	0.058	1.07642	0.099	-0.0987	0.057	0.0012
POL32	PIB1	1.01415	0.02	1.11725	0.116	-0.09729	0.019	0.00012
POL32	YDR133C	0.98031	0.153	1.04052	0.14	-0.09706	0.152	0.00102
POL32	HPT1	0.85006	0.137	0.94928	0.052	-0.09407	0.137	0.00113
POL32	CTS2	1.05285	0.111	1.15357	0.027	-0.09381	0.11	0.00032
POL32	HSP42	0.96601	0.095	1.0323	0.125	-0.09377	0.095	0.00026
POL32	SIP1	0.80407	0.172	0.91202	0.159	-0.09136	0.171	0.00259
POL32	SUR2	0.99465	0.082	1.07052	0.027	-0.0908	0.082	0.00015
POL32	VMS1	0.93867	0.09	1.02284	0.051	-0.09023	0.089	0.00303
POL32	AHA1	0.97876	0.135	1.06944	0.038	-0.08451	0.135	0.00071
POL32	YDR360W	0.86939	0.18	0.94705	0.026	-0.08376	0.179	0.00234
POL32	YDR210W	0.99797	0.033	1.07159	0.096	-0.0815	0.033	0.00037
POL32	YDL241W	0.86056	0.092	0.97408	0.15	-0.08019	0.092	0.00034
POL32	DON1	0.99356	0.087	1.08519	0.051	-0.07996	0.087	0.00018
POL32	ASF2	0.9492	0.202	1.026	0.065	-0.07833	0.201	0.00255
POL32	BMH2	0.92345	0.101	1.00644	0.014	-0.07633	0.101	0.00036
POL32	SPR28	0.98058	0.204	1.05823	0.008	-0.07546	0.203	0.00239
POL32	TRS85	0.88001	0.14	0.96078	0.062	-0.07405	0.14	0.00109
POL32	LRG1	0.87702	0.12	0.92383	0.179	-0.07257	0.12	0.00069
POL32	SVF1	0.99613	0.032	1.06362	0.046	-0.07054	0.032	0.00035
POL32	MSN5	0.8092	0.13	0.8745	0.007	-0.06875	0.129	0.00111
POL32	DNF2	1.01713	0.026	1.08521	0.086	-0.06549	0.026	0.00021
POL32	RTR2	1.02034	0.035	1.06778	0.086	-0.05894	0.035	0.00039
POL32	UBC5	0.99366	0.217	1.02236	0.167	-0.05515	0.216	0.00273
POL32	RTT103	0.8979	0.019	0.9552	0.085	-0.05261	0.019	0.00016
POL32	XRS2	0.92104	0.034	0.96167	0.089	-0.05219	0.034	1e-05
POL32	HKR1	0.95077	0.15	0.99896	0.092	-0.05164	0.149	0.00105
POL32	ENT5	0.98307	0.18	1.03128	0.013	-0.04523	0.179	0.00164
POL32	YDR333C	1.03246	0.087	1.0757	0.038	-0.04484	0.087	0.00016
POL32	YPQ2	1.04616	0.12	1.08751	0.016	-0.04251	0.12	0.00042
POL32	PMT7	1.00526	0.153	1.0403	0.085	-0.04195	0.152	0.00094
POL32	RTN2	0.94854	0.182	0.9874	0.129	-0.03953	0.181	0.00187
POL32	DPB4	1.0392	0.134	1.05851	0.134	-0.03886	0.134	0.00059
POL32	EBS1	1.055	0.109	1.07485	0.141	-0.03823	0.109	0.0003
POL32	PEX5	0.8607	0.089	0.9195	0.07	-0.03806	0.089	0.0003
POL32	IRC3	0.94291	0.069	0.98389	0.119	-0.03734	0.069	0.00011
POL32	MSH6	0.9687	0.067	1.011	0.108	-0.03619	0.066	9e-05
POL32	VPS41	0.66332	0.091	0.73822	0.134	-0.03609	0.09	0.00069
POL32	ADR1	1.04357	0.062	1.07441	0.018	-0.03472	0.062	6e-05
POL32	DPP1	0.94355	0.138	0.94582	0.116	-0.03335	0.137	0.00084
POL32	YDR015C	1.04391	0.09	1.08886	0.097	-0.03281	0.089	0.00017
POL32	GLO2	1.03553	0.056	1.06795	0.007	-0.03171	0.056	4e-05
POL32	KIN1	1.06521	0.03	1.09952	0.025	-0.03127	0.03	0.00026
POL32	ECM18	0.96102	0.083	0.9857	0.127	-0.03102	0.083	0.00018
POL32	PAM1	1.03621	0.079	1.06628	0.043	-0.03034	0.079	0.00012
POL32	TVP23	1.12156	0.116	1.13026	0.106	-0.02786	0.116	0.0003
POL32	HNT2	1.03502	0.099	1.02648	0.245	-0.02775	0.098	0.00024
POL32	HSP78	1.07482	0.125	1.10191	0.059	-0.02647	0.125	0.00043
POL32	YDR336W	0.98917	0.125	1.00324	0.103	-0.02625	0.125	0.00055
POL32	TMN2	1.0995	0.189	1.10019	0.113	-0.02574	0.188	0.00136
POL32	AIM7	1.03811	0.3	1.07721	0.123	-0.02542	0.299	0.00616
POL32	VHS1	1.0937	0.03	1.12514	0.059	-0.02412	0.03	0.00025
POL32	GCS1	0.89374	0.232	0.90514	0.066	-0.02101	0.232	0.00457
POL32	SAN1	1.02964	0.028	1.03331	0.04	-0.01954	0.028	0.00025
POL32	CTH1	1.09727	0.182	1.14243	0.047	-0.01867	0.182	0.00123
POL32	GIS1	1.09683	0.149	1.13379	0.099	-0.0172	0.149	0.00068
POL32	STB3	0.96487	0.124	0.9852	0.13	-0.01617	0.124	0.00058
POL32	SOK1	1.00182	0.128	0.97065	0.186	-0.01527	0.127	0.00056
POL32	YDR306C	0.96406	0.156	0.96906	0.072	-0.01459	0.156	0.00114
POL32	CTA1	1.06246	0.085	1.0716	0.071	-0.014	0.085	0.00014
POL32	YDR344C	0.96709	0.124	1.0239	0.156	-0.0139	0.123	0.00057
POL32	PMP3	0.78387	0.232	0.77028	0.226	-0.01357	0.231	0.00658
POL32	BCS1	0.88272	0.161	0.91834	0.136	-0.01298	0.16	0.00162
POL32	KGD2	1.01726	0.102	1.00484	0.142	-0.01206	0.102	0.00028
POL32	HRQ1	0.98732	0.067	1.00018	0.119	-0.01056	0.067	9e-05
POL32	YDR131C	0.99409	0.042	1.02175	0.108	-0.00923	0.042	0.0006
POL32	GGA1	1.00667	0.124	0.96691	0.206	-0.00835	0.124	0.00051
POL32	FOB1	1.0127	0.163	1.01601	0.126	-0.00488	0.162	0.00112
POL32	YDR090C	0.98462	0.016	0.98969	0.1	-0.00431	0.016	9e-05
POL32	YDR154C	1.05899	0.029	1.05052	0.116	-0.00326	0.029	0.00026
POL32	EKI1	1.07723	0.088	1.07275	0.03	-0.00207	0.088	0.00015
POL32	YPS7	1.04445	0.06	1.04003	0.023	-0.00103	0.06	0.00111
POL32	YDR401W	0.91335	0.209	0.94076	0.177	-0.00057	0.208	0.00316
POL32	RKM2	1.11449	0.092	1.11061	0.082	0.00039	0.092	0.00016
POL32	NKP1	0.97861	0.087	0.99376	0.064	0.00119	0.087	0.00019
POL32	CPR5	0.99637	0.169	1.007	0.127	0.00186	0.168	0.0013
POL32	DAS2	1.0991	0.053	1.10931	0.059	0.00195	0.053	3e-05
POL32	PDR15	1.10142	0.093	1.06546	0.109	0.00313	0.093	0.00017
POL32	YCF1	1.05176	0.188	1.0272	0.079	0.00319	0.188	0.00154
POL32	HEL2	0.98621	0.052	0.98977	0.193	0.0043	0.052	0.00093
POL32	AIM6	1.1233	0.05	1.14188	0.048	0.00753	0.05	0.00067
POL32	IPT1	1.09488	0.005	1.1094	0.111	0.00845	0.005	1e-05
POL32	YDR134C	1.01051	0.165	1.00396	0.051	0.00864	0.165	0.00118
POL32	SPO71	1.06234	0.062	1.07652	0.097	0.0096	0.061	5e-05
POL32	MTC5	0.78417	0.014	0.77375	0.077	0.01087	0.014	0.00011
POL32	YDR249C	1.10542	0.047	1.08984	0.022	0.01129	0.047	2e-05
POL32	TRM1	1.09911	0.156	1.09844	0.123	0.01296	0.155	0.00077
POL32	ADY3	0.99494	0.13	0.98085	0.005	0.01326	0.13	0.00061
POL32	YFT2	0.99784	0.237	0.97681	0.148	0.01378	0.236	0.00352
POL32	YDR278C	1.09276	0.115	1.03681	0.18	0.01513	0.114	0.00032
POL32	BRE4	0.9626	0.07	0.93253	0.093	0.01555	0.07	0.00011
POL32	RBS1	1.07703	0.14	1.04236	0.057	0.01628	0.14	0.0006
POL32	GYP7	1.05101	0.248	1.04931	0.122	0.01644	0.247	0.00345
POL32	PRR2	1.06351	0.101	1.05791	0.049	0.01814	0.1	0.00023
POL32	INM2	1.10176	0.133	1.10656	0.071	0.01837	0.133	0.00048
POL32	ARO10	1.09698	0.057	1.09129	0.069	0.01888	0.057	0.0009
POL32	CHL4	0.96218	0.03	0.93728	0.111	0.01938	0.03	0.00033
POL32	GRX3	0.97837	0.08	0.97459	0.121	0.02115	0.08	0.00015
POL32	YDR222W	1.11156	0.104	1.0894	0.045	0.02122	0.104	0.00022
POL32	YDR089W	1.09959	0.223	1.05871	0.189	0.02172	0.222	0.00222
POL32	RNH202	0.96195	0.166	0.93767	0.077	0.02177	0.165	0.00138
POL32	SED1	1.10167	0.11	1.0392	0.283	0.02235	0.11	0.00027
POL32	YDR415C	0.95201	0.078	0.94042	0.151	0.02359	0.077	0.00015
POL32	GIR2	1.08548	0.045	1.06562	0.065	0.02407	0.044	2e-05
POL32	YAP6	1.13001	0.017	1.06287	0.132	0.02534	0.017	8e-05
POL32	PAL1	0.99146	0.046	0.98771	0.06	0.02559	0.046	3e-05
POL32	DIT1	0.9217	0.056	0.90506	0.111	0.0264	0.056	6e-05
POL32	RRI1	0.97249	0.07	0.9654	0.079	0.02671	0.069	0.0001
POL32	HOM2	0.98537	0.165	0.96829	0.109	0.02822	0.164	0.00126
POL32	NUM1	0.70764	0.173	0.66391	0.063	0.02896	0.173	0.00383
POL32	GDH2	1.02155	0.13	0.99064	0.071	0.02926	0.129	0.00056
POL32	YDR157W	1.0895	0.03	1.02933	0.121	0.02992	0.029	0.00024
POL32	TGL2	1.11346	0.105	1.06936	0.085	0.0306	0.105	0.00023
POL32	UBX5	1.15664	0.057	1.09479	0.056	0.03165	0.056	3e-05
POL32	YDR112W	1.1046	0.064	1.04895	0.074	0.03232	0.064	5e-05
POL32	PPH22	1.10223	0.004	1.08312	0.133	0.03302	0.004	0
POL32	CRF1	0.98268	0.113	0.93133	0.084	0.03396	0.112	0.00041
POL32	SWF1	1.01149	0.135	0.96186	0.038	0.03415	0.135	0.00065
POL32	PTP1	1.0633	0.121	1.01734	0.068	0.03441	0.12	0.0004
POL32	YDR220C	1.02903	0.067	1.0011	0.173	0.03539	0.067	8e-05
POL32	YDR132C	1.15689	0.057	1.11827	0.02	0.0382	0.056	0.0008
POL32	RAD34	1.06589	0.22	1.02739	0.099	0.03848	0.219	0.00234
POL32	HTA1	0.88881	0.046	0.83948	0.039	0.03899	0.046	4e-05
POL32	SXM1	1.11251	0.034	1.08634	0.067	0.03902	0.034	1e-05
POL32	CNL1	0.90625	0.247	0.86711	0.226	0.04194	0.246	0.00525
POL32	RMD5	1.01943	0.099	0.96613	0.161	0.04256	0.099	0.00025
POL32	ACK1	1.0382	0.093	0.99213	0.079	0.04342	0.093	0.0002
POL32	UPC2	1.11218	0.123	1.05727	0.086	0.04398	0.123	0.00037
POL32	MRPL1	0.96786	0.073	0.92947	0.12	0.04499	0.073	0.00012
POL32	SNF11	1.22358	0.277	1.15589	0.112	0.04551	0.276	0.00305
POL32	YPR1	1.03756	0.036	0.99085	0.005	0.04619	0.036	0.0004
POL32	MTH1	1.10085	0.076	1.05217	0.054	0.04658	0.076	9e-05
POL32	PHO13	1.14109	0.083	1.10758	0.122	0.04717	0.083	0.00011
POL32	ADE8	0.95634	0.111	0.90774	0.04	0.04814	0.111	0.00043
POL32	ATO3	1.06104	0.038	1.00245	0.038	0.04853	0.038	1e-05
POL32	AFR1	1.04931	0.117	1.00515	0.085	0.0495	0.117	0.00038
POL32	UGA4	1.09288	0.076	1.03365	0.048	0.05032	0.076	9e-05
POL32	YDL242W	1.07081	0.138	1.01927	0.051	0.05141	0.137	0.00058
POL32	ATC1	0.98731	0.142	0.91733	0.097	0.05151	0.141	0.0008
POL32	MAF1	1.0458	0.207	0.99002	0.176	0.05152	0.206	0.00206
POL32	GAL3	1.01358	0.038	0.93686	0.181	0.05194	0.038	1e-05
POL32	ARO80	1.08143	0.103	0.98764	0.153	0.05213	0.103	0.00024
POL32	YDR102C	1.10688	0.015	1.04867	0.034	0.05291	0.015	6e-05
POL32	YDR199W	0.88686	0.141	0.81076	0.068	0.0558	0.141	0.00109
POL32	YDR391C	1.14437	0.039	1.10146	0.061	0.05628	0.039	1e-05
POL32	SSB1	1.05407	0.053	1.006	0.076	0.05718	0.052	3e-05
POL32	PPH3	1.14088	0.17	1.08759	0.093	0.05755	0.169	0.00089
POL32	TMA64	1.02218	0.061	0.97546	0.121	0.05886	0.061	0.0012
POL32	MFB1	1.04834	0.09	0.98147	0.026	0.05995	0.09	0.00017
POL32	YDR024W	0.73237	0.105	0.66862	0.079	0.06123	0.105	0.0008
POL32	YDR248C	0.94631	0.091	0.82175	0.274	0.06299	0.091	0.00025
POL32	YDR387C	1.08892	0.038	1.02356	0.066	0.06393	0.038	1e-05
POL32	YDR286C	1.06646	0.114	1.0108	0.08	0.06449	0.113	0.00033
POL32	YDR048C	0.97681	0.082	0.86983	0.19	0.0653	0.081	0.00016
POL32	TRM82	0.99174	0.06	0.92642	0.002	0.06611	0.06	0.00122
POL32	FIN1	1.08016	0.097	1.0361	0.075	0.06664	0.097	0.0002
POL32	RRP8	0.90337	0.061	0.81904	0.112	0.06755	0.061	9e-05
POL32	YDR124W	1.09679	0.08	1.03874	0.053	0.06939	0.08	0.00011
POL32	PEX7	1.02553	0.058	0.96025	0.159	0.07072	0.058	5e-05
POL32	YOS9	1.06824	0.122	1.0421	0.205	0.07175	0.122	0.00041
POL32	TRM8	1.03377	0.054	0.92719	0.168	0.07187	0.053	0.0009
POL32	DPL1	1.08199	0.038	1.01376	0.119	0.07268	0.038	0.00042
POL32	ATG31	0.95582	0.183	0.89128	0.112	0.07288	0.182	0.00186
POL32	YDR109C	1.16825	0.06	1.08759	0.03	0.0743	0.06	4e-05
POL32	NUP42	1.08223	0.187	0.99588	0.115	0.07444	0.186	0.00138
POL32	YDR186C	1.03229	0.189	0.96136	0.209	0.07717	0.188	0.00163
POL32	GIC2	1.07805	0.312	0.99484	0.173	0.07731	0.311	0.00624
POL32	SBE2	1.06318	0.119	1.00016	0.093	0.07754	0.118	0.00038
POL32	AAD4	1.07787	0.181	0.99887	0.018	0.07995	0.181	0.00128
POL32	RKM4	1.02614	0.167	0.93133	0.097	0.08265	0.167	0.00116
POL32	OMS1	0.99416	0.179	0.87488	0.176	0.08291	0.178	0.00155
POL32	YDR193W	1.04124	0.12	0.90699	0.218	0.08411	0.119	0.00041
POL32	EXG2	1.22346	0.038	1.13974	0.094	0.08588	0.038	0.00032
POL32	DOS2	1.21794	0.205	1.13379	0.156	0.08847	0.204	0.00127
POL32	HXT3	0.93305	0.045	0.87834	0.114	0.09174	0.045	3e-05
POL32	CCC2	1.16292	0.007	1.06791	0.013	0.09438	0.007	1e-05
POL32	YDR056C	1.0912	0.076	1.01214	0.103	0.09485	0.075	9e-05
POL32	SNF3	1.12068	0.13	1.00874	0.061	0.0976	0.129	0.00042
POL32	RPP2B	0.50379	0.128	0.37658	0.111	0.09937	0.127	0.00424
POL32	ARX1	0.95827	0.122	0.84415	0.125	0.09977	0.121	0.00056
POL32	YDR215C	1.12866	0.034	1.00519	0.097	0.10015	0.034	1e-05
POL32	RTN1	1.01113	0.178	0.9199	0.02	0.10168	0.177	0.00146
POL32	YDR274C	1.14936	0.06	1.05211	0.016	0.10318	0.059	4e-05
POL32	YDL211C	1.07103	0.061	0.99287	0.134	0.10519	0.061	5e-05
POL32	DIT2	1.05152	0.039	0.92077	0.164	0.10552	0.039	0.00045
POL32	HBT1	1.13074	0.022	1.03364	0.017	0.1063	0.022	0.00013
POL32	YDR262W	1.06897	0.089	0.97049	0.054	0.10872	0.089	0.00016
POL32	NOP6	1.04239	0.053	0.92642	0.139	0.11459	0.053	4e-05
POL32	YDR203W	1.12718	0.034	0.98768	0.102	0.11659	0.034	0.0003
POL32	YDL187C	1.12235	0.274	1.02101	0.101	0.11878	0.273	0.00379
POL32	CPR1	1.07172	0.037	0.97498	0.126	0.1196	0.037	0.00039
POL32	SEM1	1.06477	0.047	0.93433	0.135	0.12188	0.047	2e-05
POL32	SWA2	0.92659	0.112	0.81644	0.133	0.12305	0.112	0.00048
POL32	HIM1	1.00543	0.251	0.86194	0.21	0.1247	0.25	0.00406
POL32	GTB1	1.1438	0.032	0.99949	0.105	0.12508	0.032	0.00026
POL32	RUB1	1.09237	0.032	0.95364	0.087	0.12563	0.032	0.00029
POL32	NTH1	1.09422	0.024	0.96358	0.059	0.12801	0.024	0.00016
POL32	SIZ1	1.23724	0.112	1.13019	0.093	0.12841	0.112	0.0002
POL32	YDR374C	1.08039	0.076	0.95399	0.153	0.13259	0.076	0.00166
POL32	SHE9	0.80109	0.098	0.65536	0.052	0.13711	0.098	0.0005
POL32	SSF2	1.19239	0.047	1.07092	0.105	0.13722	0.047	0.00052
POL32	YDR338C	1.07811	0.143	0.94711	0.023	0.138	0.142	0.00063
POL32	SAC3	0.84404	0.051	0.73763	0.122	0.14077	0.051	6e-05
POL32	RCR2	1.00471	0.061	0.80265	0.218	0.14131	0.061	6e-05
POL32	PEX10	0.99708	0.109	0.88402	0.154	0.14575	0.108	0.00035
POL32	YDR250C	1.05794	0.046	0.91683	0.017	0.14763	0.046	2e-05
POL32	EFT2	1.09478	0.109	0.95122	0.079	0.15254	0.108	0.00027
POL32	RAD30	1.12218	0.117	0.92735	0.207	0.15369	0.117	0.00031
POL32	YDR239C	1.12242	0.055	0.99081	0.126	0.16288	0.055	3e-05
POL32	VBA4	1.12704	0.062	0.94823	0.169	0.16452	0.062	0.00101
POL32	MCM21	1.0472	0.078	0.8936	0.126	0.17511	0.078	0.00011
POL32	OST4	0.75373	0.131	0.54181	0.148	0.17543	0.13	0.00139
POL32	PEX3	1.11862	0.099	0.8698	0.237	0.18227	0.099	0.00019
POL32	YDR010C	1.08987	0.151	0.88827	0.038	0.18551	0.151	0.00073
POL32	YDR018C	1.21473	0.028	1.01851	0.208	0.20303	0.028	0
POL32	CWC15	1.10693	0.204	0.93796	0.202	0.20996	0.203	0.00167
POL32	YDR061W	1.08326	0.099	0.85737	0.045	0.21952	0.098	0.00021
POL32	UME6	0.52678	0.039	0.29226	0.045	0.23795	0.039	0.00011
POL32	YDR282C	1.0609	0.186	0.84958	0.158	0.23873	0.186	0.00145
POL32	YDL218W	1.25345	0.063	1.02066	0.039	0.24019	0.062	3e-05
POL32	YDR149C	0.85946	0.074	0.6307	0.215	0.24196	0.074	0.00018
POL32	UPS3	1.15984	0.189	0.938	0.041	0.2441	0.188	0.00116
POL32	GUD1	1.19213	0.101	0.93619	0.049	0.25532	0.101	0.00017
POL32	ZIP1	1.19269	0.026	0.93527	0.273	0.25537	0.026	0.00016
POL32	MGT1	1.27198	0.081	1.01555	0.052	0.2623	0.081	7e-05
POL32	LSM6	1.02654	0.092	0.76303	0.209	0.26951	0.092	0.0002
POL32	CSN9	1.24938	0.147	0.97	0.168	0.27359	0.146	0.00044
POL32	YDL199C	1.03891	0.081	0.77304	0.143	0.27559	0.081	0.00013
POL32	OCA6	1.25109	0.2	0.96578	0.175	0.27868	0.199	0.0011
POL32	RPA14	1.12671	0.055	0.88684	0.178	0.28728	0.054	3e-05
POL32	RPL35A	0.82532	0.166	0.48099	0.073	0.34884	0.166	0.00217
POL32	ERD1	1.14867	0.108	0.8617	0.304	0.35022	0.107	0.00292
POL32	FMP16	1.17025	0.045	0.82303	0.069	0.36678	0.044	0.00048
POL32	INO2	0.79272	0.056	0.40327	0.03	0.39017	0.055	0.00164
